# ATP-induced crosslinking of a biomolecular condensate

**DOI:** 10.1101/2023.04.18.535486

**Authors:** Sebastian Coupe, Nikta Fakhri

## Abstract

DEAD-box helicases are important regulators of biomolecular condensates. However, the mechanisms through which these enzymes affect the dynamics of biomolecular condensates have not been systematically explored. Here, we demonstrate the mechanism by which mutation of a DEAD-box helicase’s catalytic core alters ribonucleoprotein condensate dynamics in the presence of ATP. Through altering RNA length within the system, we are able to attribute the altered biomolecular dynamics and material properties to physical crosslinking of RNA facilitated by the mutant helicase. These results suggest the mutant condensates approach a gel transition when RNA length is increased to lengths comparable to eukaryotic mRNA. Lastly, we show that this crosslinking effect is tunable with ATP concentration, uncovering a system whose RNA mobility and material properties vary with enzyme activity. More generally, these findings point to a fundamental mechanism for modulating condensate dynamics and emergent material properties through nonequilibrium, molecular-scale interactions.

**Significance:** Biomolecular condensates are membraneless organelles which organize cellular biochemistry. These structures have a diversity of material properties and dynamics which are crucial to their function. How condensate properties are determined by biomolecular interactions and enzyme activity remain open questions. DEAD-box helicases have been identified as central regulators of many protein-RNA condensates, though their specific mechanistic roles are ill-defined. In this work, we demonstrate that a DEAD-box helicase mutation crosslinks condensate RNA in an ATP-dependent fashion via protein-RNA clamping. Protein and RNA diffusion can be tuned with ATP concentration, corresponding to an order of magnitude change in condensate viscosity. These findings expand our understanding of control points for cellular biomolecular condensates that have implications for medicine and bioengineering.
