## Supplemental Table 2 for "ATP-induced crosslinking of a biomolecular condensate"

### Sheet: frap_fit_table
LAF-1 Variant	PolyU RNA Length (nts)	NTP	NTP Conc (mM)	FRAP Macromolecule	Exponential Fit-type	<A1>	sA1	<t1>	st1	<A2>	sA2	<t2>	st2	A1 of Mean	A1 95% CI	t1 of Mean	t1 95% CI	A2 of Mean	A2 95% CI	t2 of Mean	t2 95% CI
WT	full	ADP	5	LAF-1 Protein	1	0.79376	0.031037	6.534	0.75793					0.78808	0.0058452	6.5926	0.193
WT	full	ADP	5	PolyU RNA	1	0.7635	0.043225	9.5349	1.3832					0.76195	0.0024025	9.8221	0.14495
WT	full	ATP	1.6	PolyU RNA	1	0.780583	0.0448309	11.5778	1.80053					0.780395	0.00378893	11.9157	0.238771
WT	full	ATP	5	LAF-1 Protein	1	0.8101	0.047389	5.624	1.3859					0.80534	0.0065838	5.7414	0.19952
WT	full	ATP	5	PolyU RNA	1	0.79549	0.046911	9.0627	1.2888					0.79901	0.0015687	9.989	0.090813
WT	187.448	ATP	0	LAF-1 Protein	1	0.74536	0.043995	3.8274	0.45972					0.73897	0.0069629	3.8712	0.12926
WT	187.448	ATP	0	PolyU RNA	1	0.78059	0.074619	3.5352	0.83568					0.77604	0.0087047	3.7047	0.14998
WT	187.448	ATP	5	LAF-1 Protein	1	0.78639	0.038723	3.1306	0.41906					0.78279	0.0063866	3.1461	0.10472
WT	187.448	ATP	5	PolyU RNA	1	0.81918	0.059953	3.0446	0.67542					0.81812	0.0036635	3.2371	0.059609
WT	310.333	ATP	0	LAF-1 Protein	1	0.71554	0.057124	4.1002	0.68988					0.70994	0.0072827	4.113	0.14336
WT	310.333	ATP	0	PolyU RNA	1	0.74416	0.081397	4.5217	0.97758					0.73945	0.0084413	4.5361	0.16842
WT	310.333	ATP	5	LAF-1 Protein	1	0.73886	0.086943	3.477	0.68412					0.73369	0.0069677	3.4698	0.12587
WT	310.333	ATP	5	PolyU RNA	1	0.78819	0.088051	3.9694	0.87989					0.78273	0.006089	4.1032	0.11149
WT	773.2	ATP	0	LAF-1 Protein	1	0.81581	0.031911	3.7142	0.3391					0.80489	0.0066784	3.8401	0.13488
WT	773.2	ATP	0	PolyU RNA	1	0.77203	0.060703	7.1927	1.4053					0.77482	0.0090153	7.4486	0.26925
WT	773.2	ATP	5	LAF-1 Protein	1	0.84307	0.03589	3.2512	0.47753					0.83994	0.0066651	3.2125	0.1207
WT	773.2	ATP	5	PolyU RNA	1	0.79283	0.065631	6.5414	1.1729					0.78943	0.0081338	6.6653	0.23101
WT	3894.82	ATP	0	LAF-1 Protein	1	0.7966	0.046479	3.621	0.56032					0.7911	0.0068254	3.6508	0.13767
WT	3894.82	ATP	0	PolyU RNA	1	0.752533	0.0696449	13.1476	2.32298					0.749627	0.00903846	13.4645	0.472156
WT	3894.82	ATP	5	LAF-1 Protein	1	0.80538	0.040783	3.555	0.35748					0.80342	0.0070901	3.5845	0.13986
WT	3894.82	ATP	5	PolyU RNA	1	0.748526	0.04618	11.6094	1.6574					0.753508	0.00685791	12.0533	0.299406
DQAD	full	ADP	5	LAF-1 Protein	1	0.8279	0.06524	5.2456	0.975					0.8176	0.0063049	5.2882	0.18135
DQAD	full	ADP	5	PolyU RNA	1	0.76663	0.039537	9.0363	1.3538					0.76473	0.0025382	9.2681	0.14935
DQAD	full	ATP	0	LAF-1 Protein	1	0.6268	0.075487	5.7061	1.3917					0.62302	0.0076726	5.8224	0.2329
DQAD	full	ATP	0	PolyU RNA	1	0.82057	0.04472	8.1556	0.89549					0.8192	0.0051349	8.178	0.20078
DQAD	full	ATP	0.1	LAF-1 Protein	2	0.243271	0.0528115	2.08086	0.551605	0.564048	0.0713118	22.5848	6.6402	0.241481	0.00530167	2.15782	0.0844226	0.542309	0.00384998	22.4433	0.449333
DQAD	full	ATP	0.1	PolyU RNA	1	0.730358	0.0482885	17.6928	2.24613					0.72853	0.0058504	17.8324	0.528527
DQAD	full	ATP	0.5	LAF-1 Protein	2	0.174605	0.0620601	2.03616	0.865636	0.586589	0.185246	53.3469	23.5265	0.167814	0.00295509	2.31346	0.0995276	0.569753	0.0078418	58.6934	2.03279
DQAD	full	ATP	0.5	PolyU RNA	1	0.642672	0.0464223	76.0053	14.9445					0.630858	0.00589231	71.2713	2.02876
DQAD	full	ATP	2	LAF-1 Protein	2	0.247826	0.0464474	4.03264	1.34239	0.578033	0.138487	92.8485	34.5298	0.293767	0.00458803	6.95448	0.168434	0.55667	0.00969885	126.529	6.08321
DQAD	full	ATP	2	PolyU RNA	1	0.728683	0.0391949	132.372	24.3241					0.733122	0.00630088	140.026	3.25973
DQAD	full	ATP	20	LAF-1 Protein	2	0.186989	0.0509585	3.77775	1.64406	0.547477	0.161944	95.7276	44.9697	0.223778	0.00367306	6.92692	0.169696	0.571722	0.016719	149.086	8.85556
DQAD	full	ATP	5	LAF-1 Protein	2	0.210234	0.0752363	5.80995	2.61598	0.683766	0.17936	101.074	54.8694	0.223064	0.00335514	8.34545	0.170801	0.574352	0.00246487	103.286	2.06597
DQAD	full	ATP	5	PolyU RNA	1	0.809357	0.148934	249.361	64.6989					0.800857	0.0124519	266.127	7.45523
DQAD	187.448	ATP	0	LAF-1 Protein	1	0.77347	0.041952	5.1524	0.65491					0.77309	0.0099202	4.8428	0.22332
DQAD	187.448	ATP	0	PolyU RNA	1	0.78361	0.15094	3.6006	1.4444					0.76078	0.013389	4.0581	0.27005
DQAD	187.448	ATP	5	LAF-1 Protein	2	0.27648	0.0926544	2.28594	0.985082	0.554664	0.182109	21.0704	9.70959	0.259251	0.0076971	2.54413	0.101037	0.487244	0.00558429	19.3977	0.547557
DQAD	187.448	ATP	5	PolyU RNA	1	0.746327	0.156636	15.6521	6.53185					0.759589	0.0115639	18.9159	0.627902
DQAD	310.333	ATP	0	LAF-1 Protein	1	0.82414	0.041714	7.3476	1.505					0.82689	0.005399	7.6554	0.21955
DQAD	310.333	ATP	0	PolyU RNA	1	0.77004	0.096625	5.7563	1.4464					0.77219	0.0054956	6.1894	0.20719
DQAD	310.333	ATP	5	LAF-1 Protein	2	0.251473	0.0729003	3.20452	1.45302	0.521008	0.146116	45.3025	21.9801	0.302575	0.00528569	5.4775	0.130688	0.461777	0.00399529	61.083	2.50126
DQAD	310.333	ATP	5	PolyU RNA	1	0.622716	0.0880843	30.9779	9.39044					0.632665	0.00976423	36.5482	1.66745
DQAD	773.2	ATP	0	LAF-1 Protein	1	0.84226	0.039024	7.5413	1.7368					0.83974	0.0047522	7.7839	0.21984
DQAD	773.2	ATP	0	PolyU RNA	1	0.83465	0.198207	9.063	4.22137					0.788537	0.0116651	10.3142	0.508257
DQAD	773.2	ATP	5	LAF-1 Protein	2	0.151754	0.0542823	2.34076	1.25945	0.570927	0.141229	46.222	20.2783	0.161129	0.00323568	3.92775	0.129919	0.508944	0.0020035	43.9405	0.736201
DQAD	773.2	ATP	5	PolyU RNA	1	0.566568	0.114056	137.655	53.9023					0.589694	0.013531	178.079	9.26717
DQAD	3894.82	ATP	0	LAF-1 Protein	1	0.748711	0.0664967	12.6392	3.17521					0.74546	0.00626064	12.5997	0.431917
DQAD	3894.82	ATP	0	PolyU RNA	1	0.713385	0.100237	20.6338	6.00858					0.712424	0.00426566	22.113	0.384399
DQAD	3894.82	ATP	5	LAF-1 Protein	2	0.197156	0.0711	5.41269	2.96318	0.737491	0.150098	111.212	46.4372	0.190576	0.00414062	7.66024	0.257919	0.664478	0.00303397	108.137	2.2013
DQAD	3894.82	ATP	5	PolyU RNA	1	0.6616	0.202068	262.94	107.755					0.618437	0.01463	290.406	11.7351
DAAD	full	ADP	5	LAF-1 Protein	1	0.77831	0.063962	7.2611	1.7242					0.77418	0.0060309	7.2886	0.21263
DAAD	full	ADP	5	PolyU RNA	1	0.774583	0.0569438	9.93283	2.01973					0.772353	0.00303846	10.3723	0.184443
DAAD	full	ATP	5	LAF-1 Protein	1	0.75739	0.063387	6.4507	1.2511					0.7504	0.0061385	6.3954	0.20985
DAAD	full	ATP	5	PolyU RNA	1	0.819482	0.0557215	10.7823	1.95503					0.825669	0.00192959	12.4566	0.116621
