## Supplemental Table 3 for "ATP-induced crosslinking of a biomolecular condensate"

### Sheet: msd_aggregate_table_0907
LAF-1 Variant	RNA Length (nts)	NTP	NTP Conc. (mM)	Number Droplets	Number Trajectories	Intercept t=1s (mm2)	Intercept t=1s Std. Dev. (mm2)	D (mm2/s)	D Std. Dev. (mm2/s)	Visosity (Pa·s)	Viscosity Std. Dev. (Pa·s)
DAAD	full	ADP	5	4	126	0.000111514	5.01561e-05	2.78786e-05	1.2539e-05	184.684	89.6157
DAAD	0	ATP	0	3	62	0.000131772	3.69897e-05	3.29429e-05	9.24743e-06	139.821	46.2782
DAAD	full	ATP	0	3	69	7.19108e-05	1.22085e-05	1.79777e-05	3.05213e-06	245.314	43.8241
DAAD	full	ATP	5	7	232	6.49833e-05	1.49488e-05	1.62458e-05	3.7372e-06	280.44	75.1419
DQAD	full	ADP	5	4	195	9.47448e-05	5.19422e-05	2.36862e-05	1.29856e-05	289.975	278.896
DQAD	3894.82	ATP	0	3	298	5.29312e-05	1.1257e-05	1.32328e-05	2.81424e-06	338.086	81.3475
DQAD	3894.82	ATP	5	3	191	4.39439e-06	2.22492e-06	1.0986e-06	5.5623e-07	4723.74	2447.53
DQAD	0	ATP	0	3	125	0.000194153	3.61732e-05	4.85382e-05	9.04329e-06	91.1497	17.1672
DQAD	773.2	ATP	0	3	80	8.09074e-05	2.36201e-05	2.02269e-05	5.90501e-06	228.557	77.0868
DQAD	773.2	ATP	5	5	119	1.29852e-05	4.69096e-06	3.2463e-06	1.17274e-06	1540.87	771.587
DQAD	310.333	ATP	0	4	140	0.000174569	3.08459e-05	4.36422e-05	7.71148e-06	101.707	20.4245
DQAD	310.333	ATP	0.05	5	93	0.000203018	7.54501e-05	5.07545e-05	1.88625e-05	97.7419	42.7998
DQAD	310.333	ATP	0.5	3	241	3.77907e-05	7.28103e-06	9.44767e-06	1.82026e-06	470.408	101.356
DQAD	310.333	ATP	5	4	100	1.97136e-05	6.1224e-06	4.9284e-06	1.5306e-06	943.917	289.545
DQAD	187.448	ATP	0	6	199	0.000213155	3.75083e-05	5.32887e-05	9.37708e-06	83.1727	14.331
DQAD	187.448	ATP	5	5	99	7.10903e-05	1.87681e-05	1.77726e-05	4.69202e-06	255.708	60.2241
DQAD	full	ATP	0	4	265	5.8346e-05	2.15838e-05	1.45865e-05	5.39596e-06	337.916	154.48
DQAD	full	ATP	5	3	60	6.59777e-06	2.08082e-06	1.64944e-06	5.20204e-07	2845.88	1078.17
DQAD	50	ATP	0	4	143	0.000263281	2.39119e-05	6.58201e-05	5.97799e-06	66.0595	5.95881
DQAD	50	ATP	5	6	369	0.000174228	6.57805e-05	4.35571e-05	1.64451e-05	111.017	38.6005
DQAD	full	ATPγS	5	5	98	8.62419e-06	5.4752e-06	2.15605e-06	1.3688e-06	3580.09	3720
WT	full	ADP	5	3	44	0.000108562	7.19973e-06	2.71406e-05	1.79993e-06	159.691	10.6485
WT	3894.82	ATP	0	3	98	8.11952e-05	2.46683e-05	2.02988e-05	6.16708e-06	227.391	72.6923
WT	3894.82	ATP	0.05	3	51	0.000109178	5.792e-06	2.72946e-05	1.448e-06	158.618	8.36617
WT	3894.82	ATP	0.5	4	137	0.000116403	2.36619e-05	2.91009e-05	5.91547e-06	152.638	27.3686
WT	3894.82	ATP	5	5	104	0.000237622	0.000126334	5.94055e-05	3.15836e-05	89.6301	44.3146
WT	0	ATP	0	6	265	0.00024988	5.6273e-05	6.24701e-05	1.40683e-05	72.4267	17.8673
WT	773.2	ATP	0	6	602	0.000287708	4.7061e-05	7.19269e-05	1.17652e-05	61.217	8.40286
WT	773.2	ATP	5	6	168	0.000499104	0.000111899	0.000124776	2.79747e-05	36.14	8.21137
WT	310.333	ATP	0	5	259	0.000414286	0.000111551	0.000103572	2.78877e-05	44.373	12.652
WT	310.333	ATP	0.05	5	170	0.000407763	5.53516e-05	0.000101941	1.38379e-05	43.1078	6.64675
WT	310.333	ATP	0.5	5	665	0.000302511	0.000117473	7.56278e-05	2.93682e-05	62.3078	16.8274
WT	310.333	ATP	5	6	148	0.000565614	0.000134349	0.000141403	3.35873e-05	32.3624	9.36444
WT	187.448	ATP	0	4	47	0.000396008	0.000198867	9.9002e-05	4.97167e-05	56.0153	34.3852
WT	187.448	ATP	0.05	4	81	0.00046286	5.98594e-05	0.000115715	1.49649e-05	37.8235	4.93971
WT	187.448	ATP	0.5	2	70	0.000403903	7.43272e-05	0.000100976	1.85818e-05	43.533	8.01104
WT	187.448	ATP	5	4	93	0.000498683	0.000167788	0.000124671	4.19471e-05	38.0083	13.6791
WT	full	ATP	0	4	241	8.35061e-05	5.76104e-05	2.08765e-05	1.44026e-05	307.581	199.393
WT	full	ATP	5	4	114	0.000110208	2.70813e-05	2.75521e-05	6.77033e-06	165.676	48.5158
WT	50	ATP	0	12	667	0.000283365	8.77005e-05	7.08413e-05	2.19251e-05	66.661	21.2369
WT	50	ATP	5	5	389	0.000584518	0.000155329	0.000146129	3.88322e-05	31.1299	7.43987
WT	full	ATPγS	5	3	132	0.000134929	0.000102622	3.37322e-05	2.56554e-05	175.314	93.4502
